# FLT3-ITD signals for CEBPA and p53 proteolysis by the ubiquitin-proteosome pathway

**DOI:** 10.64898/2026.07.14.738455

**Authors:** Xiaorong Gu, Sudipta Biswas, Zeinab Albadry M. Zahran, Songa Bae, Ramesh Balusu, Jaroslaw P. Maciejewski, Babal K. Jha, Yogen Saunthararajah

## Abstract

Internal-tandem-duplication of the receptor tyrosine kinase *FLT3* (*FLT3-ITD*) generates ligand-independent signaling and is highly recurrent in acute myeloid leukemias (AMLs). One way signaling pathways can quickly influence cell fates is by phosphorylating key fate-determining proteins to trigger their proteolysis. We investigated the master transcription factor (MTF) driver of granulo-monocytic lineage-fates, CEBPA, for regulation by this mechanism because we found high CEBPA mRNA but little CEBPA protein in *FLT3-ITD* versus *FLT3*-wildtype AML cells, and inhibiting FLT3-ITD signaling with tyrosine kinase inhibitors (TKI) rapidly rescued CEBPA protein. Mass spectrometry analyses of CEBPA and its interactome demonstrated prominent interactions with major ubiquitin-proteosome pathway (UPP) components UHRF1 and USP7. TKI treatments decreased CEBPA and USP7 phosphorylations at serine 21 and serine 18 respectively alongside shifts in CEBPA interactions from degradative ubiquitin-ligase UHRF1 toward protective deubiquitinase USP7. The rescued CEBPA activated granulocytic-differentiation. Supporting that the serine-phosphorylations were ‘phospho-degrons’, UPP-inhibitors (bortezomib, MG132) increased phosphorylated and total CEBPA and USP7. The MTF regulator of apoptosis p53 is a known USP7 client, therefore, we also evaluated p53 status: TKIs and UPP-inhibitors stabilized USP7 and p53, triggering apoptosis in addition to granulocytic-differentiation specifically in *FLT3-ITD* but not *FLT3*-wildtype AML cells. UPP-inhibitors produced these consequences in TKI-resistant *FLT3-ITD* AML cells also. These data predicted genetic loss-of-function to *CEBPA* or *TP53* is redundant in the *FLT3-ITD* context, borne out by mutual exclusivity of the mutations in clinical series. In summary, FLT3-ITD signals for CEBPA and p53 proteolysis to block lineage-maturation and apoptosis, positioning UPP-inhibitors as therapeutic candidates acting downstream of TKIs.

**KEY POINTS:**

- The oncoprotein kinase FLT3-ITD signals for CEBPA and p53 proteolysis and hence suppresses lineage-differentiation and apoptosis
- Proteosome-inhibitors are candidate remedies to restore CEBPA and p53, acting downstream of presently used FLT3-ITD kinase inhibitors

**GRAPHICAL ABSTRACT:** 
