## Supplementary Table 1 for "FLT3-ITD signals for CEBPA and p53 proteolysis by the ubiquitin-proteosome pathway"

### Sheet: TableS1-CEBPA target genes
GeneName	Cebpa ChIP-seqPeak Norm Log2 fold diff.	Peak Distance to tss	Peak Distance to end	PearsonR with CEBPA exp	p-value Pearson R (2-tailed)		Pearson correlation coefficients for CEBPA versus individual CEBPA target-gene expression in a database of normal hematopoiesis (BloodSpot)
ACPP	3.80274	103	49586	0.7218	<0.0001
ACTN1	3.21822	113.5	92935.5	0.7264	<0.0001
ACTR1A	4.12511	400.5	19329.5	0.5721	<0.0001
ACTR3	4.04472	465	43288	0.5745	<0.0001
ADAM9	3.51421	311.5	67623.5	0.5936	<0.0001
ADD1	3.00919	36	58681	0.4622	0.0016
ADD3	3.1023	456.5	105028	0.6302	<0.0001
AGTPBP1	4.32529	66	107322	0.6869	<0.0001
AGTRAP	5.4085	128	10876	0.6816	<0.0001
AKAP13	3.41869	144	299220	0.4318	0.0034
AKTIP	5.74615	176	22422	0.5642	<0.0001
ALDH3B1	4.70286	202	16086	0.6928	<0.0001
ALOX5AP	3.69211	90.5	23240.5	0.7333	<0.0001
ANKRD22	5.01255	117.5	43610.5	0.4925	0.0007
ANKRD44	2.90965	220	281268	0.5693	<0.0001
ANXA3	2.87925	98	52486	0.4227	0.0043
ANXA6	3.10633	409	54110	0.7159	<0.0001
AOAH	4.83464	199.5	57595.5	0.62	<0.0001
AP1M1	4.24293	215	17584	0.6516	<0.0001
APOA2	2.9207	337	4479	0.4472	0.0023
ARAP1	5.36909	113	34578	0.4693	0.0013
ARAP3	4.02364	116.5	26230.5	0.5339	0.0002
ARHGAP24	6.86667	127.5	416420	0.4683	0.0013
ARHGAP30	3.83296	201.5	21481.5	0.7618	<0.0001
ARHGAP9	2.80274	33.5	6274.5	0.6366	<0.0001
ARHGDIB	5.83022	330	15538	0.7277	<0.0001
ARID5A	5.73101	261.5	16035.5	0.4522	0.0021
ARL11	6.56991	34.5	2149.5	0.7112	<0.0001
ARPC3	3.87474	73	14377	0.7418	<0.0001
ARRB2	3.60909	394.5	8643.5	0.595	<0.0001
ARRDC1	3.16492	125.5	10055.5	0.685	<0.0001
ARSG	3.26116	247.5	87685.5	0.6179	<0.0001
ATP6AP2	3.43175	469	28824	0.7245	<0.0001
ATP6V0B	3.89513	456	2544	0.7691	<0.0001
ATP6V1C1	3.90965	3.5	30537.5	0.5433	0.0001
B3GALT4	3.8004	7	1570	0.5247	0.0003
BAG4	2.29897	187	20858	0.4998	0.0006
BAZ1A	3.28745	168.5	93516.5	0.5804	<0.0001
BCL6	5.28431	122	23681	0.5851	<0.0001
BECN1	5.66332	26.5	14055.5	0.5313	0.0002
BLOC1S1	2.41445	4	3607	0.7234	<0.0001
BTBD10	3.98259	298	53994	0.507	0.0004
BTG1	3.25118	190.5	6001.5	0.6066	<0.0001
C2CD2L	3.97311	135	11181	0.5157	0.0003
CAB39	3.04472	64	58201	0.4277	0.0038
CALM1	3.07668	43	10433	0.5778	<0.0001
CAMKK2	6.63891	385.5	48625.5	0.5796	<0.0001
CAMP	6.88948	190.5	2270.5	0.419	0.0046
CARS	4.95989	38	42899	0.5509	0.0001
CASP9	3.38732	12.5	22379.5	0.6172	<0.0001
CBL	3.04472	26	84759	0.6681	<0.0001
CCDC126	3.80372	33.5	22345.5	0.5434	0.0001
CD300LF	5.04213	271.5	18050.5	0.6307	<0.0001
CD302	4.51856	65	32427	0.741	<0.0001
CEBPE	3.71299	185.5	1997.5	0.5514	0.0001
CFLAR	4.42768	34	19908	0.5282	0.0002
CFP	3.80513	31	6133	0.6233	<0.0001
CLEC12A	6.72059	97.5	15157.5	0.8052	<0.0001
CLEC4D	4.12803	81	13243	0.5575	<0.0001
CLEC4E	6.35778	60.5	8143.5	0.4177	0.0048
CMTM6	5.24992	372	18513	0.623	<0.0001
CNPY3	6.00366	78.5	16582.5	0.8172	<0.0001
CORO1A	2.46	279.5	4726.5	0.8107	<0.0001
CORO2A	4.10458	408.5	65401.5	0.6502	<0.0001
COTL1	6.8105	72	31438	0.7238	<0.0001
CPSF7	3.09075	434	22058	0.5879	<0.0001
CSF2RA	3.66701	226.5	4243.5	0.6175	<0.0001
CSF3R	5.75622	164	20153	0.7297	<0.0001
CTBS	5.89155	269.5	15112.5	0.506	0.0005
CTSH	2.40837	103	21726	0.6221	<0.0001
CXCR2	2.79995	174.5	7427.5	0.5726	<0.0001
CXCR4	3.43175	125	3976	0.7785	<0.0001
CYBA	4.25017	201.5	7968.5	0.7512	<0.0001
CYTH1	5.46919	329	84718	0.4807	0.001
DCP2	3.04966	439.5	44909.5	0.5857	<0.0001
DCTN2	4.61171	37	15735	0.4164	0.0049
DEDD2	6.42378	142.5	17162.5	0.4409	0.0027
DEF6	3.04966	33.5	20864.5	0.5991	<0.0001
DGAT1	4.43545	227	10210	0.51	0.0004
DGKG	4.2814	378	190286	0.6224	<0.0001
DHRS7	5.82753	77.5	14553.5	0.6325	<0.0001
DHRS9	6.00636	1.5	22623.5	0.5801	<0.0001
DNAJB12	2.95325	16.5	19730.5	0.6783	<0.0001
DNAJC5	3.38582	24.5	32371.5	0.6666	<0.0001
DOCK11	4.29848	362	188093	0.6609	<0.0001
DOK1	3.24293	282	2818	0.641	<0.0001
DOK3	4.75447	239.5	5543.5	0.6288	<0.0001
EDEM2	4.85483	127	27676	0.7867	<0.0001
EHD4	3.65235	290	65379	0.5142	0.0004
ELMO2	6.15919	414	33210	0.642	<0.0001
ELMOD3	4.65971	130	32506	0.5256	0.0002
EMB	3.88919	23.5	53819.5	0.727	<0.0001
EML4	3.23757	194	129623	0.4205	0.0045
ESRRA	5.60821	253	11085	0.6599	<0.0001
EXOC3	5.37159	8	38904	0.4967	0.0006
FAM107B	3.53899	41	68636	0.8445	<0.0001
FBXO6	3.66621	286.5	5923.5	0.6968	<0.0001
FBXO9	4.49319	181	27748	0.4342	0.0032
FCGRT	4.44963	237	11067	0.6193	<0.0001
FCRL1	2.90189	430.5	26117.5	0.5072	0.0004
FERMT3	2.63132	29.5	20541.5	0.4794	0.001
FGD4	3.27518	81	143224	0.4866	0.0008
FKBP15	5.48242	0.5	60255.5	0.5774	<0.0001
FLNA	5.53039	164.5	23238.5	0.6991	<0.0001
FLOT1	7.04467	123.5	9554.5	0.4892	0.0008
FLOT2	2.73888	32	22536	0.4667	0.0014
FRAT1	3.65235	70.5	2684.5	0.5099	0.0004
FRAT2	4.68437	350	2508	0.5047	0.0005
FYB	5.35023	30.5	85792.5	0.6459	<0.0001
GABARAP	4.15164	162	3418	0.7254	<0.0001
GADD45B	4.67649	75.5	2038.5	0.6629	<0.0001
GAK	4.3214	5	60676	0.5896	<0.0001
GALNT3	5.12317	388.5	42416.5	0.7828	<0.0001
GAS7	6.2686	114.5	102378	0.6766	<0.0001
GBA	6.14475	64.5	6010.5	0.6093	<0.0001
GCA	3.04966	194.5	29977.5	0.5614	<0.0001
GIMAP4	2.6209	55.5	7540.5	0.4413	0.0027
GIT2	4.33176	142	46226	0.6476	<0.0001
GLIPR2	5.17061	40.5	21376.5	0.57	<0.0001
GLRX	2.43868	99	10366	0.5048	0.0005
GLTP	5.25118	292.5	21726.5	0.6754	<0.0001
GMFG	3.00919	411	11173	0.6972	<0.0001
GOLGA2	4.8241	473	19115	0.5816	<0.0001
GPR160	5.38524	483	40762	0.7771	<0.0001
GPR84	5.43576	259.5	2463.5	0.4769	0.0011
GPSM3	3.05223	26	1923	0.6278	<0.0001
GRB2	3.72686	171.5	56055.5	0.7013	<0.0001
GRIPAP1	5.86402	42.5	30532.5	0.6561	<0.0001
GRN	2.70862	306.5	6609.5	0.7402	<0.0001
GSN	2.43868	89.5	25433.5	0.5703	<0.0001
GTF2B	3.75311	416	17943	0.5836	<0.0001
HAL	7.12718	148.5	28142.5	0.8062	<0.0001
HCK	4.62969	10.5	42963.5	0.684	<0.0001
HCLS1	3.03594	129.5	28361.5	0.6507	<0.0001
HCST	5.16448	341	2484	0.8541	<0.0001
HDAC4	4.44559	320	251883	0.656	<0.0001
HEBP2	3.56224	113.5	5840.5	0.6818	<0.0001
HERPUD1	5.65784	85.5	9028.5	0.7107	<0.0001
HK3	3.29897	217.5	15618.5	0.451	0.0021
HLX	5.25205	223	5572	0.6236	<0.0001
HP	7.12875	46	3999	0.5264	0.0002
HPS3	2.59557	21.5	39344.5	0.6759	<0.0001
ID2	2.97166	244	2538	0.6047	<0.0001
IER3	5.0065	331	1530	0.5443	0.0001
IFI30	3.10633	117.5	3773.5	0.6057	<0.0001
IFNGR1	4.31839	340.5	18619.5	0.5436	0.0001
IFNGR2	6.12998	412	17361	0.5779	<0.0001
IGSF6	4.63439	107	10571	0.6323	<0.0001
IKBKG	4.55374	249	29416	0.5262	0.0002
IL10RB	3.55662	440.5	20040.5	0.6572	<0.0001
IL17RA	3.53899	264.5	20795.5	0.7767	<0.0001
IL1RN	6.08449	36.5	6237.5	0.5295	0.0002
IMPDH1	2.91866	380	15548	0.5363	0.0002
INPP5A	2.71878	20	179139	0.5938	<0.0001
INPP5K	5.41268	222	18068	0.4401	0.0028
IPCEF1	4.97117	326	62586	0.5718	<0.0001
IQGAP1	4.04966	96.5	91845.5	0.7089	<0.0001
IRF9	3.19405	103	5943	0.4372	0.003
IRS2	3.58552	55	24304	0.5628	<0.0001
ISY1	4.56756	32.5	20344.5	0.5021	0.0005
ITGB2	3.42154	188	35527	0.6885	<0.0001
IWS1	3.48242	48.5	36646.5	0.5512	0.0001
JDP2	6.04014	41.5	40732.5	0.6663	<0.0001
JMJD6	5.14028	70.5	6088.5	0.5173	0.0003
KCNE3	3.248	66	6253	0.7647	<0.0001
KCNJ2	4.99201	117	10545	0.5445	0.0001
KLC1	2.59557	458	36509	0.4466	0.0024
LAMP2	4.48242	499	36459	0.573	<0.0001
LAPTM5	3.97938	108.5	22724.5	0.6256	<0.0001
LMAN2	6.32675	243	19194	0.5842	<0.0001
LPAR2	3.8618	238	8300	0.4879	0.0008
LPCAT2	2.89513	416	64363	0.5959	<0.0001
LRG1	4.65971	72.5	2341.5	0.659	<0.0001
LST1	5.62	46.5	3299.5	0.619	<0.0001
MANBA	3.26635	403	85390	0.5903	<0.0001
MAP2K1	3.77101	468	67369	0.5209	0.0003
MAP3K8	5.9572	136	21763	0.6463	<0.0001
MAPK14	5.1234	0.5	57063.5	0.603	<0.0001
MARK2	5.66185	11.5	20063.5	0.4752	0.0011
MBD6	5.50168	390.5	7453.5	0.5561	<0.0001
ME2	2.70862	378.5	50106.5	0.6834	<0.0001
MGAM	5.58745	59.5	140232	0.4754	0.0011
MGAT1	5.93109	149	18983	0.7163	<0.0001
MGAT4A	2.87925	263.5	101940	0.5695	<0.0001
MID1IP1	5.09464	220	2558	0.6597	<0.0001
MLKL	2.6209	118	26290	0.6394	<0.0001
MON1B	6.28962	46	9653	0.5838	<0.0001
MPPE1	3.12511	229.5	21012.5	0.4637	0.0015
MSRA	4.00919	25.5	318380	0.5245	0.0003
MTF1	2.89513	3.5	47255.5	0.5698	<0.0001
MYD88	3.28628	199	3886	0.5924	<0.0001
MYL6	4.66621	160.5	3188.5	0.5644	<0.0001
MYO5A	2.80274	423.5	152906	0.6108	<0.0001
MYO9B	3.65235	464	87535	0.5713	<0.0001
NADK	4.52356	370	27557	0.5319	0.0002
NADSYN1	4.81451	171	27432	0.5327	0.0002
NCF1	3.93952	18	9385	0.5148	0.0003
NCF4	5.06903	136	17634	0.5424	0.0001
NECAP1	3.8061	145.5	14532.5	0.4644	0.0015
NEDD9	4.8199	214	177231	0.5673	<0.0001
NEU1	3.89513	52	6097	0.6719	<0.0001
NFKBID	3.35023	72	6413	0.5636	<0.0001
NFYC	3.39107	5	68312	0.6151	<0.0001
NLRC4	5.17717	29.5	32843.5	0.5346	0.0002
NPTN	3.34428	109	70749	0.5806	<0.0001
NRBP1	3.04472	21	10663	0.4586	0.0017
OAZ1	4.90869	153.5	2788.5	0.539	0.0002
OGDH	3.74989	45.5	67543.5	0.5438	0.0001
OPA3	6.02842	11	18440	0.5558	<0.0001
ORM1	6.58654	79.5	3687.5	0.418	0.0047
OS9	4.93952	70.5	26972.5	0.7399	<0.0001
OSCAR	4.04472	8.5	6335.5	0.6181	<0.0001
P2RY13	3.39107	59.5	3050.5	0.5577	<0.0001
PACSIN2	4.74615	15	57259	0.4165	0.0049
PAK2	3.48242	10.5	63063.5	0.5189	0.0003
PARP8	3.22017	74.5	174614	0.7429	<0.0001
PARVG	4.56236	452.5	17806.5	0.8188	<0.0001
PATL1	5.29878	191	32889	0.5341	0.0002
PCK2	2.88394	94	9849	0.4906	0.0007
PDXK	3.98259	29.5	28172.5	0.5678	<0.0001
PGAM1	3.68726	146.5	6941.5	0.7052	<0.0001
PIK3AP1	3.74989	301	112050	0.714	<0.0001
PIK3CD	3.63521	129.5	27051.5	0.7042	<0.0001
PLB1	3.31693	463.5	11240.5	0.6018	<0.0001
PLBD1	4.26116	138	49685	0.4845	0.0009
PLCG2	3.52137	12	136856	0.5496	0.0001
PLEKHO2	5.3214	467.5	27978.5	0.4949	0.0006
PNPLA8	4.65971	120.5	44402.5	0.6543	<0.0001
PPFIBP2	3.84933	189.5	150036	0.564	<0.0001
PPM1M	4.30375	249.5	4530.5	0.4638	0.0015
PPP1R11	6.40339	4	3434	0.572	<0.0001
PPP1R15B	5.95632	174	8461	0.5163	0.0003
PPP1R3D	3.1023	30	3228	0.5533	<0.0001
PPP4C	3.56173	395.5	6103.5	0.5808	<0.0001
PRAM1	5.16753	347.5	7998.5	0.795	<0.0001
PRKAR1A	3.67766	397.5	21038.5	0.6205	<0.0001
PRR13	6.02441	261.5	3898.5	0.6904	<0.0001
PSAP	3.41877	251.5	24721.5	0.6435	<0.0001
PSEN1	6.22654	467.5	46476.5	0.5177	0.0003
PSTPIP1	5.55574	19	38896	0.7165	<0.0001
PTAFR	4.13162	199.5	18819.5	0.4769	0.0011
PTPN1	4.56989	183.5	47242.5	0.4959	0.0006
PTPN22	2.89513	35.5	52011.5	0.5125	0.0004
PTPRE	5.76929	280	148751	0.5908	<0.0001
PXK	4.03939	69	66976	0.836	<0.0001
RAB1A	4.72616	365.5	25810.5	0.6611	<0.0001
RAB33B	2.80147	326.5	11920.5	0.5234	0.0003
RAB5B	5.33807	395.5	19481.5	0.6642	<0.0001
RABGEF1	5.80513	119	42638	0.4855	0.0008
RABIF	3.80513	125.5	13376.5	0.6858	<0.0001
RAC2	3.80028	13	13628	0.6788	<0.0001
RALB	5.38815	170.5	34307.5	0.5891	<0.0001
RBMS1	2.69544	229	129257	0.5196	0.0003
RBPJ	3.88313	204	66756	0.5439	0.0001
REEP3	3.83648	253	88053	0.4914	0.0007
RFFL	5.55967	233.5	66692.5	0.5128	0.0004
RGS18	5.51421	91	22836	0.6792	<0.0001
RGS19	4.86782	131.5	5260.5	0.6379	<0.0001
RHOG	4.2804	498	10498	0.5475	0.0001
RIPK3	2.71878	68	3931	0.5328	0.0002
RNF141	2.91866	38.5	27885.5	0.511	0.0004
RNF146	3.42423	322	18589	0.6738	<0.0001
RNF166	5.23757	102	10032	0.5184	0.0003
RNF19A	2.70249	340.5	43554.5	0.4756	0.0011
RNFT1	3.21822	286	14637	0.6196	<0.0001
RTN3	4.48242	445	57842	0.5752	<0.0001
S100A8	6.17677	123	1087	0.6177	<0.0001
S100A9	5.56206	138	3230	0.6196	<0.0001
SCPEP1	3.59221	30	31393	0.6555	<0.0001
SEC23A	3.53766	78	53556	0.679	<0.0001
SEL1L	3.61346	107.5	43222.5	0.6412	<0.0001
SELPLG	2.70249	46.5	12657.5	0.592	<0.0001
SEMA4A	4.84	319.5	19480.5	0.653	<0.0001
SEMA4B	3.91119	16.5	27797.5	0.4569	0.0018
SERTAD3	3.80513	182	3707	0.6836	<0.0001
SGMS2	3.04966	139.5	131860	0.5406	0.0002
SHC1	2.69544	128	8537	0.5029	0.0005
SHKBP1	3.5421	86.5	13962.5	0.4917	0.0007
SIPA1L2	3.80319	159.5	151956	0.5761	<0.0001
SIRPA	3.69378	496.5	36270.5	0.609	<0.0001
SLC15A4	2.80274	423.5	21303.5	0.4237	0.0042
SLC16A3	4.88774	13	10504	0.621	<0.0001
SLC22A4	4.70378	305	44685	0.7469	<0.0001
SLC2A3	4.62586	90.5	14846.5	0.4291	0.0037
SLC31A2	4.08246	191.5	7057.5	0.7221	<0.0001
SLC7A7	4.98814	254	47668	0.5171	0.0003
SLPI	5.3446	50.5	2488.5	0.4718	0.0012
SNX10	2.98259	5	46143	0.5278	0.0002
SNX18	3.50654	45	26431	0.6134	<0.0001
SNX27	6.60249	452	85627	0.6241	<0.0001
SP140	2.90189	353	43981	0.4269	0.0039
STAT6	3.02364	17.5	18019.5	0.5177	0.0003
STK10	3.38621	386	91709	0.5937	<0.0001
STX11	4.20685	173.5	24105.5	0.5449	0.0001
STXBP2	3.1023	419.5	13309.5	0.5563	<0.0001
SYK	4.55374	125	51786	0.6946	<0.0001
SYS1	3.67766	9.5	4549.5	0.589	<0.0001
TAF13	3.54015	93	10463	0.5876	<0.0001
TALDO1	4.61573	232.5	10584.5	0.5556	<0.0001
TANK	6.45485	410.5	60662.5	0.4995	0.0006
TAX1BP1	3.1023	254	52361	0.7038	<0.0001
TBC1D20	3.06389	469.5	20636.5	0.4768	0.0011
TBC1D8	4.60821	298.5	105742	0.5455	0.0001
TCIRG1	6.34751	310	11244	0.5272	0.0002
TECPR1	5.51598	54.5	29228.5	0.444	0.0025
TET3	3.06739	240	94259	0.46	0.0017
TGOLN2	2.87925	28.5	5763.5	0.5844	<0.0001
TLR1	3.18286	81.5	8960.5	0.548	0.0001
TLR4	4.71008	56.5	19087.5	0.7057	<0.0001
TLR8	4.7603	9.5	23197.5	0.5351	0.0002
TM6SF1	4.03173	93	21486	0.5079	0.0004
TMBIM4	2.88394	22	16050	0.579	<0.0001
TMBIM6	3.83852	13.5	17116.5	0.6929	<0.0001
TMEM120A	3.28978	74.5	8757.5	0.5441	0.0001
TMEM154	5.80697	13	38371	0.5712	<0.0001
TMEM167B	3.00919	20.5	6021.5	0.4335	0.0033
TMEM50A	5.18974	147	16921	0.5542	<0.0001
TMUB2	3.96194	68	4545	0.446	0.0024
TNFAIP8L2	2.80125	411.5	3245.5	0.7276	<0.0001
TNFRSF1B	4.85917	423	34080	0.5415	0.0001
TNFSF13	5.61456	62.5	3040.5	0.7816	<0.0001
TNPO3	2.80147	39.5	69062.5	0.554	<0.0001
TOLLIP	3.41445	37	20919	0.4384	0.0029
TPM3	4.21822	11.5	21393.5	0.5342	0.0002
TRAF6	4.12628	132.5	23381.5	0.4593	0.0017
TRIB1	7.07715	108.5	8554.5	0.6061	<0.0001
TRIM21	3.51856	39	7524	0.5528	<0.0001
TRIP4	4.04966	54	56194	0.4856	0.0008
TSPAN14	3.096	278	42061	0.5843	<0.0001
TTLL3	2.8618	1	22130	0.4764	0.0011
TWF2	2.38482	325.5	11954.5	0.6815	<0.0001
TYROBP	2.50217	361.5	4159.5	0.7825	<0.0001
UBE2W	3.35456	31	50587	0.677	<0.0001
UBL3	3.02558	46.5	46996.5	0.5358	0.0002
UEVLD	4.35456	42.5	35260.5	0.5292	0.0002
UNC119	3.84612	198	3383	0.5267	0.0002
VAMP1	3.79969	73	6653	0.5927	<0.0001
VAMP3	3.27222	126.5	10775.5	0.5703	<0.0001
VAV1	3.97938	171	49966	0.5348	0.0002
VCL	3.72043	144.5	104134	0.636	<0.0001
WARS	4.43313	323.5	33505.5	0.623	<0.0001
YKT6	3.21822	23	12046	0.5869	<0.0001
YPEL2	4.31175	213.5	57551.5	0.5468	0.0001
ZBTB7B	5.20858	275	10303	0.532	0.0002
ZC3H12A	3.25355	206	9674	0.5597	<0.0001
ZDHHC20	3.43868	108.5	57743.5	0.5823	<0.0001
ZDHHC3	3.59751	112.5	41009.5	0.5528	<0.0001
