## Supplementary Table 2 for "FLT3-ITD signals for CEBPA and p53 proteolysis by the ubiquitin-proteosome pathway"

### Sheet: AML cell lines CEBPA Expression
AML cell line	FLT3-ITD	CEBPA RPKM (Log2)	FLT3 RPKM (Log2)		Acute myeloid leukemia cell lines (chronic myeloid leukemia cell lines excluded) that have granulo-monocytic lineage phenotypes (erythroid, megakaryocyte lineage phenotype cell lines excluded), and which have been sequenced to identify presence or absence of FLT3-ITD mutations as described in Quentmeier et al, Leukemia 2003;17: 120-124 and Gandhi et al, Nature 2019;569:503-508. Gene expression by…
MOLM13	Yes	7.33092	6.848
MONOMAC1	Yes	6.8679	7.96636
MONOMAC6	Yes	6.84298	8.72247
MV411	Yes	7.01458	6.46418
PL21	Yes	7.32373	5.20555
AML193	No	7.28263	0.301119
EOL1	No	6.28263	6.10748
F36P	No	0.338795	0.0714195
GDM1	No	3.36821	0.889162
HL60	No	7.83226	2.8518
HNT34	No	5.43196	1.8512
KASUMI1	No	2.50309	1.77863
KASUMI6	No	6.79442	6.84172
KG1	No	4.65363	1.52306
ME1	No	6.1375	4.4957
MOLM16	No	0.175684	0.0122254
MUTZ3	No	6.00068	2.17951
NB4	No	5.84524	2.05901
NOMO1	No	5.98117	5.53699
OCIAML2	No	6.13299	5.30342
OCIAML3	No	8.32238	4.38819
OCIAML5	No	4.90014	4.66959
OCIM1	No	0.419323	0.0132979
PLB985	No	6.04286	2.14796
SIGM5	No	5.84574	3.66107
SKM1	No	6.69349	5.28059
SKNO1	No	1.86037	3.13504
THP1	No	7.66249	4.20555
