## Supplementary Table 3 for "FLT3-ITD signals for CEBPA and p53 proteolysis by the ubiquitin-proteosome pathway"

### Sheet: Table S3
Protein id	Total spectra counts (x+1)										Fold Change, IP CEBPA vs IP with IgG isotype control	p_value, unpaired t-test, 2-sided	False Discovery Rate (Benjamini Hochberg)
	CEBPA-IP, FLT3-wildtype AML cells						CEBPA-IP, FLT3-ITD AML cells		IgG control IP
	OCI3 #1	OCI3 #2	THP1 #1	THP1 #2	THP1 #3	THP1 #4	MOLM13 #1	MOLM13 #2	MOLM13	THP1
VIM	7	53	1	1	8	69	363	170	1	1	84	0.01	0.04
SMARCA5	61	75	51	90	44	13	197	53	1	1	73	0	0.01
CHD4	49	89	52	63	40	22	17	21	1	1	44.13	0	0.01
TRIM21	89	22	28	164	38	6	1	1	1	1	43.63	0	0.02
PRMT1	27	16	40	26	5	12	148	55	1	1	41.13	0	0.01
MTA2	44	59	18	34	5	1	99	63	1	1	40.38	0	0.01
USP7	26	36	28	18	13	1	90	32	1	1	30.5	0	0.01
SMARCA4	23	35	10	12	9	4	101	36	1	1	28.75	0	0.01
CEBPA	30	29	30	48	18	15	24	19	1	1	26.63	0	0.01
DARS	39	53	50	37	21	11	1	1	1	1	26.63	0	0.02
SMARCC2	37	32	33	31	9	1	40	12	1	1	24.38	0	0.01
CTR9	54	49	19	85	32	1	30	11	2	1	23.42	0	0.01
UHRF1	7	20	23	1	23	1	65	41	1	1	22.63	0.01	0.03
XRCC5	46	96	90	120	27	4	115	37	1	5	22.29	0	0.01
RBBP4	17	23	23	24	9	8	36	37	1	1	22.13	0	0.01
BAZ1A	26	37	8	16	26	16	27	7	1	1	20.38	0	0.01
CRNKL1	8	11	4	4	7	1	73	45	1	1	19.13	0	0.01
KPNA6	21	7	4	16	4	1	72	16	1	1	17.63	0	0.01
DNMT1	14	31	38	11	7	1	21	17	1	1	17.5	0	0.01
MSH6	22	40	20	20	29	1	1	4	1	1	17.13	0	0.02
BMS1	4	1	1	3	14	6	77	30	1	1	17	0.01	0.03
RUVBL1	49	39	45	76	20	18	152	75	1	6	16.93	0	0.01
PHIP	7	8	51	17	27	5	13	3	1	1	16.38	0	0.01
MSH2	20	30	39	11	16	1	8	5	1	1	16.25	0	0.01
HDAC1	23	22	16	21	11	1	25	10	1	1	16.13	0	0.01
BYSL	32	20	28	29	5	3	8	1	1	1	15.75	0	0.01
TRRAP	8	16	3	1	8	12	62	15	1	1	15.63	0	0.02
WDR61	29	32	17	32	5	4	1	1	1	1	15.13	0	0.02
MRPS34	31	4	11	31	3	4	20	14	1	1	14.75	0	0.01
KDM1A	9	23	22	25	12	4	14	8	1	1	14.63	0	0.01
RUVBL2	57	48	48	44	26	24	156	58	1	7	14.41	0	0.01
H3F3A	13	9	14	14	17	42	1	1	1	1	13.88	0	0.02
HDAC2	18	9	6	17	1	1	43	15	1	1	13.75	0	0.01
U2AF1/U2AF1L5	10	11	16	21	10	6	19	15	1	1	13.5	0	0.01
CEBPB	26	5	15	15	7	15	13	10	1	1	13.25	0	0.01
CBX3	18	1	17	20	9	8	19	13	1	1	13.13	0	0.01
MVP	105	50	40	66	1	1	37	11	5	1	12.96	0.01	0.03
ARID1A	12	41	17	17	1	5	7	3	1	1	12.88	0	0.01
WARS	11	30	27	11	13	9	1	1	1	1	12.88	0	0.02
PRMT5	21	22	14	18	9	1	9	5	1	1	12.38	0	0.01
NOC2L	5	4	1	6	11	3	51	17	1	1	12.25	0	0.01
SET	1	10	21	16	1	1	29	17	1	1	12	0.01	0.03
SMARCE1	6	11	7	11	5	5	23	21	1	1	11.13	0	0.01
SMARCA2	4	20	12	5	1	3	31	11	1	1	10.88	0	0.01
RSL1D1	35	24	6	13	9	1	126	36	5	1	10.42	0.01	0.03
FLII	12	9	10	16	30	4	1	1	1	1	10.38	0	0.02
RPF2	6	4	18	7	1	6	24	15	1	1	10.13	0	0.01
USP39	7	7	7	10	3	1	32	13	1	1	10	0	0.01
SIN3A	13	20	8	7	10	1	10	9	1	1	9.75	0	0.01
FBL	28	25	19	24	11	17	76	34	5	1	9.75	0	0.01
H2AFY	41	37	46	67	33	86	1	1	1	7	9.75	0	0.02
GNL3	21	15	5	6	11	3	31	21	2	1	9.42	0	0.01
TEX10	5	6	1	8	4	1	40	10	1	1	9.38	0	0.01
HAT1	9	9	12	9	6	4	12	12	1	1	9.13	0	0.01
HNRNPL	77	66	78	132	17	7	330	168	23	1	9.11	0	0.01
NOP56	33	12	8	27	23	11	165	82	9	1	9.02	0	0.01
KCNAB2	32	35	44	30	1	1	22	11	4	1	8.8	0	0.02
SEPT2	13	13	20	11	6	5	1	1	1	1	8.75	0	0.02
FAM49B	12	20	16	8	7	5	1	1	1	1	8.75	0	0.02
RRS1	7	5	14	13	1	9	9	10	1	1	8.5	0	0.01
MRPS22	25	30	25	59	7	8	28	19	5	1	8.38	0	0.01
NPM1	76	82	129	164	52	66	38	23	1	18	8.29	0	0.01
IRF2BP2	16	17	11	5	8	1	6	1	1	1	8.13	0	0.01
CENPF	7	5	1	1	6	35	5	4	1	1	8	0.01	0.04
TUBA1B	258	268	210	242	161	45	92	98	1	42	7.99	0	0.01
MRPL15	23	16	17	19	1	9	27	9	3	1	7.56	0	0.01
RFC1	26	11	7	7	11	1	19	8	2	1	7.5	0	0.01
BPTF	8	16	1	6	11	38	9	1	2	1	7.5	0	0.02
ATAD3A	46	20	13	31	9	5	95	50	8	1	7.47	0	0.01
USP15	3	8	5	17	8	1	13	4	1	1	7.38	0	0.01
IK	11	20	3	14	4	4	1	1	1	1	7.25	0.01	0.03
U2SURP	45	35	23	48	15	1	167	71	13	1	7.23	0	0.01
SUPT6H	155	159	103	156	78	21	93	33	27	1	7.13	0	0.01
RCL1	5	3	5	5	1	12	34	20	2	1	7.08	0	0.01
FUBP1	7	33	27	8	14	1	23	25	1	4	6.9	0	0.01
NOMO1 (includes others)	5	10	10	5	8	1	12	4	1	1	6.88	0	0.01
MRPS15	12	1	14	8	1	5	10	4	1	1	6.88	0	0.02
CHD2	4	5	4	7	13	1	16	4	1	1	6.75	0	0.01
CTNNBL1	6	13	8	8	4	1	9	5	1	1	6.75	0	0.01
EBNA1BP2	6	8	12	19	1	19	10	5	2	1	6.67	0	0.01
BAZ2A	5	15	5	9	4	9	5	1	1	1	6.63	0	0.01
TRAP1	12	26	39	36	34	1	95	20	1	9	6.57	0	0.01
DKC1	33	16	17	21	7	11	152	57	11	1	6.54	0	0.02
DDX24	38	14	12	7	5	1	17	9	3	1	6.44	0	0.01
SMARCD2	14	15	8	8	7	1	14	10	2	1	6.42	0	0.01
XRCC6	68	80	65	78	27	1	44	20	1	14	6.38	0	0.01
SMARCC1	15	41	9	8	13	1	41	22	1	5	6.25	0	0.01
POLR2C	20	18	17	17	1	1	19	7	3	1	6.25	0.01	0.03
MRPS25	11	1	7	15	1	1	9	5	1	1	6.25	0.01	0.04
CTCF	3	1	4	6	5	1	22	7	1	1	6.13	0.01	0.03
CSNK2B	20	7	25	18	6	1	17	3	3	1	6.06	0	0.02
PTCD3	36	33	23	49	7	1	74	27	5	6	5.68	0	0.01
ARL8B	8	1	6	4	9	6	9	1	1	1	5.5	0	0.02
PRPF4B	6	6	12	8	23	9	1	1	2	1	5.5	0	0.02
NCOR1	6	7	3	7	7	11	1	1	1	1	5.38	0.01	0.03
RRP12	42	24	18	3	23	5	12	1	5	1	5.33	0.01	0.04
MRPS27	18	11	31	37	5	13	48	21	8	1	5.11	0	0.01
DAP3	26	11	24	25	4	12	37	20	7	1	4.97	0	0.01
RCOR1	8	7	1	4	7	1	6	4	1	1	4.75	0	0.01
UBTF	22	15	26	21	29	1	31	7	7	1	4.75	0	0.01
DHX9	260	225	276	395	99	11	826	363	106	26	4.65	0	0.01
DDX10	7	5	1	3	6	1	8	6	1	1	4.63	0	0.01
WDR33	13	19	14	11	8	1	21	4	4	1	4.55	0	0.01
PELP1	11	18	5	20	15	5	33	20	6	1	4.54	0	0.01
CSNK2A2	24	20	23	25	5	5	30	13	7	1	4.53	0	0.01
SRSF9	20	5	20	16	5	10	24	7	5	1	4.46	0	0.01
DNAJA3	10	7	12	13	1	8	24	12	4	1	4.35	0	0.01
DDX18	18	20	13	21	11	3	49	20	8	1	4.31	0	0.01
EIF2B3	4	4	8	6	4	6	1	1	1	1	4.25	0	0.02
HNRNPA3	71	69	56	113	24	83	361	99	53	1	4.06	0	0.02
RPL13	44	58	72	63	23	15	38	18	17	4	3.94	0	0.01
PRPF19	41	37	44	34	10	18	58	23	16	1	3.9	0	0.01
RAN	26	9	28	26	10	9	32	14	1	9	3.85	0	0.01
SRSF10	7	7	16	11	5	6	19	5	4	1	3.8	0	0.01
MRPL44	26	11	13	17	3	6	17	11	6	1	3.71	0	0.01
CSNK2A1	43	48	34	36	11	7	36	20	15	1	3.67	0	0.01
ELAVL1	28	33	30	35	8	24	54	27	16	1	3.51	0	0.01
NDUFS2	14	13	15	23	10	10	65	31	12	1	3.48	0.01	0.03
POLR2A	47	60	53	32	24	10	91	44	25	1	3.47	0	0.01
EXOSC2	16	17	12	13	1	1	11	12	5	1	3.46	0	0.01
VDAC2	14	9	15	9	3	17	35	15	8	1	3.25	0	0.01
HNRNPA0	21	44	29	28	4	15	35	20	15	1	3.06	0	0.01
CWC22	9	9	10	15	13	1	29	11	7	1	3.03	0	0.02
HNRNPH3	35	42	46	33	8	67	110	43	22	10	3	0	0.01
NOP2	39	33	23	31	9	14	56	30	19	1	2.94	0	0.01
OTUB1	8	20	14	7	7	3	8	10	6	1	2.75	0	0.01
TOP2A	61	86	62	71	97	39	160	120	64	1	2.68	0	0.01
