## Supplementary Table 4 for "FLT3-ITD signals for CEBPA and p53 proteolysis by the ubiquitin-proteosome pathway"

### Sheet: Table S4
Protein Id	Total spectra counts normalized to CEBPA spectra counts in same cells								ITDMean	WTMean	Fold-Change ITDvWT	Unpaired t-test 2-sided	BH Adjp-value
	CEBPA-IP, FLT3-wildtype (WT) AML cells						CEBPA-IP, FLT3-ITD AML cells
	OCI3 #1	OCI3 #2	THP1 #1	THP1 #2	THP1 #3	THP1 #4	MOLM13 #1	MOLM13 #2
VIM	0.233333	1.82759	0.0333333	0.0555556	0.444444	4.6	15.125	8.94737	12.0362	1.19904	10.0382	0.001545	0.0115875
PRMT1	0.9	0.551724	1.33333	0.541667	0.277778	0.8	6.16667	2.89474	4.5307	0.734084	6.17191	0.00353568	0.010607
SMARCA4	0.766667	1.2069	0.333333	0.25	0.5	0.266667	4.20833	1.89474	3.05154	0.553927	5.50891	0.00651009	0.0162752
UHRF1	0.233333	0.689655	0.766667	0.0208333	1.27778	0.0666667	2.70833	2.15789	2.43311	0.509155	4.77872	0.0025398	0.012699
MTA2	1.46667	2.03448	0.6	0.708333	0.277778	0.0666667	4.125	3.31579	3.72039	0.858988	4.33114	0.00285418	0.0107032
USP7	0.866667	1.24138	0.933333	0.375	0.722222	0.0666667	3.75	1.68421	2.71711	0.700878	3.87672	0.0130982	0.0245591
SMARCA5	2.03333	2.58621	1.7	1.875	2.44444	0.866667	8.20833	2.78947	5.4989	1.91761	2.86758	0.0385879	0.0643132
RBBP4	0.566667	0.793103	0.766667	0.5	0.5	0.533333	1.5	1.94737	1.72368	0.609962	2.82589	0.000258104	0.00387156
XRCC5	1.53333	3.31034	3	2.5	1.5	0.266667	4.79167	1.94737	3.36952	2.01839	1.66941	0.257177	0.321471
SMARCC2	1.23333	1.10345	1.1	0.645833	0.5	0.0666667	1.66667	0.631579	1.14912	0.77488	1.48297	0.402387	0.464292
BAZ1A	0.866667	1.27586	0.266667	0.333333	1.44444	1.06667	1.125	0.368421	0.746711	0.875607	0.852792	0.760699	0.760699
CTR9	1.8	1.68966	0.633333	1.77083	1.77778	0.0666667	1.25	0.578947	0.914474	1.28971	0.709053	0.54252	0.581271
CHD4	1.63333	3.06897	1.73333	1.3125	2.22222	1.46667	0.708333	1.10526	0.906798	1.90617	0.475717	0.0886313	0.132947
DARS	1.3	1.82759	1.66667	0.770833	1.16667	0.733333	0.0416667	0.0526316	0.0471491	1.24418	0.0378957	0.0118145	0.0253168
TRIM21	2.96667	0.758621	0.933333	3.41667	2.11111	0.4	0.0416667	0.0526316	0.0471491	1.7644	0.0267225	0.115759	0.157853
