## Supplementary Table 5 for "FLT3-ITD signals for CEBPA and p53 proteolysis by the ubiquitin-proteosome pathway"

### Sheet: Table S5
Protein ID	IP-USP7, MV411, Vehicle			IP-USP7, MV411, Sunitinib 4hr			IP-USP7, MV411, Sunitinib 24hr				Coverage[%] – percentage of identified peptide sequence of total protein sequence. Total spectra counts (number of peptide spectrum match, PSM). #Unique Peptides - number of peptide sequences that are unique to a protein.
	Coverage [%]	Total Spectra Counts	# Unique Peptides	Coverage [%]	Total Spectra Counts	# Unique Peptides	Coverage [%]	Total Spectra Counts	# Unique Peptides
USP7	32	118	31	32	112	32	30	82	30
CEBPA				16	4	4	13	4	4
UHRF1	14	17	10	14	16	9	6.3	3	2
CAPN1	7	11	5	8	7	6
CAPN2	7	3	3	4	2	2
GFPT1	6	3	3	4	2	2
LYN	6	4	3	10	5	4
MYCBP2	5	30	18	4	21	12	2	9	7
P4HB	8	7	4	5	2	2
PSMC2				6	2	2
PSMC3	9	2	2
PSMC6	7	2	2	7	2	2
PSMD2	8	7	5	6	4	4	10	7	7
PSMD3	10	4	4	13	10	6	9	8	4
RANBP2	7	68	18	7	45	17	4	20	10
RNF20	6	4	3	3	2	2	3	2	2
RNF213	1	3	3
RNF40	10	7	5	4	2	2	3	3	2
RPN1	23	42	11	20	34	9	13	11	6
RPN2	19	9	8	4	5	3	3	3	2
TPP2							2	2	2
TRIM21	25	17	9	22	14	8	12	14	5
TRIM25	6	2	2
TRIM28	21	24	10	4	5	2
TRIP12				6	17	8	2	11	4
UBA1	5	3	3	3	2	2
UBA52	41	25	5	27	20	3
UBR2				2	2	2
UBR4				1	2	2
UBR5	1	2	2	2	3	3
